# Optimized Urine Metagenomic Methods Reveal Longitudinal Microbial Community Dynamics and Predictors of Transition from Asymptomatic Colonization to CAUTI

**DOI:** 10.64898/2026.07.06.736792

**Authors:** Namrata Deka, Erin M. Nawrocki, Aimee L. Brauer, Saptarshi Chakraborty, Vaughn S. Cooper, Chelsie E. Armbruster

## Abstract

**Background:** Urinary tract infections (UTIs) rank among the most common infections globally, with many linked to indwelling urinary catheters. Our prior culture-based longitudinal evaluation of long-term catheterized nursing home residents revealed persistent asymptomatic colonization by pathogens and demonstrated that CAUTI onset was not necessarily due to new pathogen acquisition. In this study, we optimized metagenomics methods to examine the ecological structure underlying persistent colonization and the transition to infection.

**Results:** We present a comprehensive longitudinal metagenomic analysis of catheterized urine specimens, revealing colonization dynamics of 69 microbial species across 198 samples from 9 individuals. Descriptive ecological metrics were combined with Bayesian mixed-effects models that accounted for repeated within-participant sampling to identify clusters of co-occurring species, determine the impact of perturbations such as antibiotic exposure and catheter changes on community structure, and identify taxa predictive of infection sign and symptom onset. Longitudinal specimens clustered into three main ecological phenotypes: 1) moderate diversity, unstable communities (3 participants); 2) high diversity, stable communities that resisted disruption even after multiple catheter changes (3 participants); and 3) low diversity, pathogen-dominated communities (3 participants). Catheter changes alone did not significantly disrupt community composition, while antibiotic exposures induced major shifts often followed by re-colonization with the same genera within subsequent weeks. Six clusters of species were identified for which relative abundances correlated across perturbations to the microbial community, including a mutually exclusive Enterobacterales cluster and fastidious-anaerobe group cluster. 24 species were found to correlate with onset of signs and symptoms of infection, 11 of which were missed by standard urine culture.

**Conclusions:** The catheterized urinary tract represents a novel ecosystem that is resilient to disruption by catheter changes but susceptible to antibiotic perturbation. Antibiotic exposure did deplete all species associated with signs and symptoms but also depleted potentially benign microbes. Our findings have direct implications for catheter management protocols and antibiotic stewardship in long-term catheterized patients. Prospective evaluation using this framework in a larger cohort can help translate these ecological insights into clinical decision-making tools.
