## Supplemental Tables for "Optimized Urine Metagenomic Methods Reveal Longitudinal Microbial Community Dynamics and Predictors of Transition from Asymptomatic Colonization to CAUTI"

### Sheet: S1
Table S1: Species classification based on primary habitat
Species	Category	Primary Habitat	Notes
Actinobaculum massiliense	Commensal	Urogenital tract	Urogenital commensal
Actinomyces europaeus	Commensal	GI tract, urogenital tract	Mucosal commensal
Actinomyces hominis	Commensal	GI tract, urogenital tract	Mucosal commensal
Actinomyces turicensis	Commensal	GI tract, urogenital tract	Mucosal commensal
Actinotignum schaalii	Commensal	Urogenital tract	Urogenital commensal, bladder resident
Actinotignum timonense	Commensal	Urogenital tract	Urogenital commensal
Aerococcus sanguinicola	Commensal	Urinary tract	Urinary tract commensal
Aerococcus urinae	Commensal	Urinary tract	Urinary tract commensal, can cause UTI in elderly
Aerococcus viridans	Commensal	Urinary tract, skin	Urogenital commensal
Alcaligenes aquatilis	Commensal	Environmental, opportunistic	Environmental organism
Alcaligenes faecalis	Commensal	Environmental, GI tract	Environmental/gut organism
Anaerococcus vaginalis	Commensal	Vaginal tract	Vaginal commensal
Bacteroides fragilis	Commensal	GI tract (colon)	Gut commensal, fecal indicator
Campylobacter ureolyticus	Commensal	Urogenital tract, GI tract	Can colonize bladder and gut
Candida dubliniensis	Commensal	Oral/GI tract	Fungal commensal
Corynebacterium amycolatum	Commensal	Skin, mucous membranes	Skin commensal
Corynebacterium striatum	Commensal	Skin, mucous membranes	Skin commensal
Corynebacterium urealyticum	Commensal	Skin, urogenital tract	Can cause encrusted cystitis
Cutibacterium acnes	Commensal	Skin (sebaceous glands)	Skin commensal, associated with acne
Erysipelatoclostridium ramosum	Commensal	GI tract	Gut commensal
Facklamia hominis	Commensal	Urogenital tract	Urogenital commensal
Facklamia ignava	Commensal	Urogenital tract	Urogenital commensal
Globicatella sanguinis	Commensal	Urogenital tract	Urogenital commensal
Globicatella sulfidifaciens	Commensal	Urogenital tract	Urogenital commensal
Lactobacillus gasseri	Commensal	Vaginal tract, GI tract	Vaginal/gut commensal
Lactobacillus paragasseri	Commensal	Vaginal tract, GI tract	Vaginal/gut commensal
Lactobacillus rhamnosus	Commensal	Vaginal tract, GI tract	Vaginal/gut commensal, probiotic
Oligella urethralis	Commensal	Urogenital tract (urethra)	Common in male urethra
Peptococcus niger	Commensal	Skin, GI tract	Skin/gut anaerobe
Peptoniphilus coxii	Commensal	Skin, urogenital tract	Skin/urogenital anaerobe
Peptoniphilus harei	Commensal	Skin, urogenital tract	Skin/urogenital anaerobe
Propionimicrobium lymphophilum	Commensal	Urogenital tract	Urogenital commensal
Trueperella bernardiae	Commensal	Urogenital tract, skin	Urogenital/skin commensal
Varibaculum cambriense	Commensal	Urogenital tract	Bladder commensal
Campylobacter curvus	Oral	Oral cavity (gingival sulcus)	Associated with periodontitis
Dialister invisus	Oral	Oral cavity	Oral anaerobe, associated with endodontic infections
Dialister pneumosintes	Oral	Oral cavity	Oral anaerobe
Fusobacterium hwasookii	Oral	Oral cavity	Recently described oral Fusobacterium species
Fusobacterium nucleatum	Oral	Oral cavity (subgingival plaque, periodontal pockets)	Key oral pathogen, associated with periodontitis
Gemella morbillorum	Oral	Oral cavity	Oral commensal, can cause endocarditis
Neisseria elongata	Oral	Oral cavity, nasopharynx	Oral commensal
Parvimonas micra	Oral	Oral cavity (gingival crevices)	Associated with periodontitis
Peptoniphilus sp oral taxon 375	Oral	Oral cavity	Named oral taxon from Human Oral Microbiome Database
Porphyromonas sp HMSC077F02	Oral	Oral cavity	Porphyromonas spp. are typically oral
Prevotella oris	Oral	Oral cavity	Oral anaerobe
Slackia exigua	Oral	Oral cavity	Oral anaerobe
Solobacterium moorei	Oral	Oral cavity	Associated with halitosis
Streptococcus anginosus group	Oral	Oral cavity, pharynx	Oral streptococci, can cause abscesses
Veillonella atypica	Oral	Oral cavity	Oral commensal
Veillonella parvula	Oral	Oral cavity (tongue, dental plaque)	Common oral commensal
Enterococcus faecalis	Uropathogen	GI tract	Common cause of UTI, especially catheter-associated
Escherichia coli	Uropathogen	GI tract	Most common cause of UTI
Escherichia coli.1	Uropathogen	GI tract	Duplicate column - same as E. coli
Klebsiella aerogenes	Uropathogen	GI tract	UTI pathogen (formerly Enterobacter aerogenes)
Klebsiella pneumoniae	Uropathogen	GI tract, respiratory tract	Common UTI pathogen
Klebsiella quasipneumoniae	Uropathogen	GI tract	UTI pathogen
Klebsiella variicola	Uropathogen	GI tract	UTI pathogen
Morganella morganii	Uropathogen	GI tract	UTI pathogen, especially catheter-associated
Proteus mirabilis	Uropathogen	GI tract	Common UTI pathogen, causes struvite stones
Proteus penneri	Uropathogen	GI tract	UTI pathogen
Proteus vulgaris	Uropathogen	GI tract	UTI pathogen
Providencia rettgeri	Uropathogen	GI tract	UTI pathogen
Providencia stuartii	Uropathogen	GI tract	UTI pathogen, catheter-associated UTI
Pseudomonas aeruginosa group	Uropathogen	Environmental	Opportunistic pathogen, catheter-associated UTI
Serratia marcescens	Uropathogen	Environmental, GI tract	Healthcare-associated UTI pathogen
Staphylococcus argenteus	Uropathogen	Skin	S. aureus-like species, emerging pathogen
Staphylococcus aureus	Uropathogen	Skin, nares	Can cause UTI, especially hematogenous
Staphylococcus schweitzeri	Uropathogen	Skin	S. aureus-like species

### Sheet: S2
Table S2: Classification of species based on ecological category
Species	In 104 Stable	In 102 Dynamic	In 106 Dynamic	In 204 Dynamic	Unique to 104	Missing from 104	Mean Abundance 104	Ecological Category
Peptococcus niger	Yes	No	No	No	Yes	No	9.348	Oral anaerobe
Gemella morbillorum	Yes	No	No	No	Yes	No	4.53983	Oral anaerobe
Solobacterium moorei	Yes	No	No	No	Yes	No	3.76727	Oral anaerobe
Veillonella atypica	Yes	No	No	No	Yes	No	2.87647	Oral anaerobe
Prevotella oris	Yes	No	No	No	Yes	No	1.93079	Oral anaerobe
Bacteroides fragilis	Yes	No	No	No	Yes	No	1.52121	Other/Unknown
Porphyromonas sp HMSC077F02	Yes	No	No	No	Yes	No	1.32343	Oral anaerobe
Erysipelatoclostridium ramosum	Yes	No	No	No	Yes	No	1.20057	Other/Unknown
Varibaculum cambriense	Yes	No	No	No	Yes	No	0.237351	Other/Unknown
Slackia exigua	Yes	No	No	No	Yes	No	0.236932	Oral anaerobe
Campylobacter curvus	Yes	No	No	No	Yes	No	0.0960304	Oral anaerobe
Actinomyces europaeus	Yes	No	No	No	Yes	No	0.0338431	Commensal
Dialister pneumosintes	Yes	No	No	No	Yes	No	0.0178908	Oral anaerobe
Dialister invisus	Yes	No	No	No	Yes	No	0.0169969	Oral anaerobe
Peptoniphilus sp oral taxon 375	Yes	No	No	No	Yes	No	0.00249692	Oral anaerobe
Propionimicrobium lymphophilum	Yes	Yes	No	Yes	No	No	28.0784	Commensal
Streptococcus anginosus group	Yes	Yes	No	Yes	No	No	13.5392	Oral streptococci
Parvimonas micra	Yes	No	No	Yes	No	No	13.1194	Oral anaerobe
Aerococcus urinae	Yes	Yes	Yes	No	No	No	3.45789	Other/Unknown
Veillonella parvula	Yes	No	No	Yes	No	No	1.93263	Oral anaerobe
Peptoniphilus coxii	Yes	Yes	No	No	No	No	1.92692	Other/Unknown
Campylobacter ureolyticus	Yes	Yes	No	Yes	No	No	1.74254	Oral anaerobe
Actinotignum timonense	Yes	Yes	Yes	Yes	No	No	1.7295	Other/Unknown
Aerococcus sanguinicola	Yes	Yes	No	No	No	No	1.24296	Other/Unknown
Trueperella bernardiae	Yes	Yes	No	No	No	No	1.13433	Other/Unknown
Actinomyces turicensis	Yes	No	No	Yes	No	No	1.08257	Commensal
Fusobacterium nucleatum	Yes	No	No	Yes	No	No	1.05006	Oral anaerobe
Morganella morganii	Yes	Yes	No	Yes	No	No	1.00329	Uropathogen
Providencia stuartii	Yes	Yes	No	No	No	No	0.7038	Other/Unknown
Enterococcus faecalis	Yes	Yes	Yes	Yes	No	No	0.462833	Other/Unknown
Proteus mirabilis	Yes	Yes	Yes	Yes	No	No	0.423759	Uropathogen
Alcaligenes faecalis	Yes	No	Yes	Yes	No	No	0.0928862	Other/Unknown
Escherichia coli	Yes	Yes	Yes	Yes	No	No	0.0606323	Uropathogen
Staphylococcus aureus	Yes	Yes	Yes	Yes	No	No	0.0499146	Skin commensal
Pseudomonas aeruginosa group	Yes	Yes	Yes	Yes	No	No	0.0106812	Other/Unknown
Actinotignum schaalii	Yes	Yes	Yes	Yes	No	No	0.00591577	Other/Unknown
Peptoniphilus harei	Yes	Yes	No	No	No	No	0.000833846	Other/Unknown
Actinobaculum massiliense	No	Yes	No	No	No	Yes	0	Other/Unknown
Actinomyces hominis	No	Yes	No	No	No	Yes	0	Commensal
Aerococcus viridans	No	Yes	No	No	No	Yes	0	Other/Unknown
Alcaligenes aquatilis	No	No	Yes	No	No	Yes	0	Other/Unknown
Corynebacterium striatum	No	No	Yes	No	No	Yes	0	Skin commensal
Corynebacterium urealyticum	No	Yes	No	No	No	Yes	0	Skin commensal
Cutibacterium acnes	No	No	No	Yes	No	Yes	0	Skin commensal
Facklamia hominis	No	Yes	No	No	No	Yes	0	Other/Unknown
Facklamia ignava	No	Yes	No	No	No	Yes	0	Other/Unknown
Globicatella sanguinis	No	Yes	No	No	No	Yes	0	Other/Unknown
Globicatella sulfidifaciens	No	Yes	No	No	No	Yes	0	Other/Unknown
Klebsiella pneumoniae	No	No	Yes	Yes	No	Yes	0	Uropathogen
Klebsiella quasipneumoniae	No	No	No	Yes	No	Yes	0	Uropathogen
Klebsiella variicola	No	No	No	Yes	No	Yes	0	Uropathogen
Lactobacillus gasseri	No	No	Yes	No	No	Yes	0	Lactobacillus
Lactobacillus paragasseri	No	Yes	No	No	No	Yes	0	Lactobacillus
Oligella urethralis	No	Yes	No	No	No	Yes	0	Other/Unknown
Proteus penneri	No	No	No	Yes	No	Yes	0	Uropathogen
Proteus vulgaris	No	No	No	Yes	No	Yes	0	Uropathogen
Providencia rettgeri	No	No	Yes	No	No	Yes	0	Uropathogen
Serratia marcescens	No	No	No	Yes	No	Yes	0	Uropathogen
Staphylococcus argenteus	No	Yes	Yes	Yes	No	Yes	0	Skin commensal

### Sheet: S3
Table S3: Mean number of reads per kit replicate
Species	QiaAmp-1	QiaAmp-2	HD QiaAmp-1	HD QiaAmp-2	Magmax-1	Magmax-2	HD Magmax-1	HD Magmax-2	Zymo-1	Zymo-2
Escherichia coli	173722	207186	77575	487763	895574	134967	423347	1036533	826764	559859
Pseudomonas aeruginosa group	6375	23865	2296	7498	332044	14535	25668	88283	83734	57985
Proteus mirabilis	4783	12073	2736	2934	24300	4539	638	690	12057	5344
Klebsiella pneumoniae	4598	5294	1810	10946	28070	1573	6709	68857	18537	16640
Aerococcus urinaeequi	1297	3758	585	75	11389	1962	26	24	5830	4928
Staphylococcus aureus	153468	38457	113847	559621	180521	33703	779965	800318	105460	95531
Candida dubliniensis	56	252	391	8	38	18	1	0	15	46
Candida orthopsilisis	0	0	0	0	0	0	0	0	0	0
Trichomonas vaginalisw	0	0	0	0	0	0	0	0	0	0
Homo sapiens	45688	61022	25841	14681	326560	33116	2459	5362	4081	2934
Bioogical replicates	2
Technical replicates	2	used to calculate mean

### Sheet: S4
Table S4: List of dominant species at each timepoint
Participant	Group	Week	Dominant Species	Abundance (%)	Shannon Diversity	Species Richness	Prior catheter change
102	Unstable	1	Aerococcus urinae	51.7467	1.96838	8
102	Unstable	2	Aerococcus urinae	72.2429	1.619	15
102	Unstable	3	Aerococcus urinae	45.6039	1.83105	6	Yes
102	Unstable	4	Aerococcus urinae	82.8811	0.998118	9
102	Unstable	5	Aerococcus urinae	81.8675	1.1573	13
102	Unstable	6	Aerococcus urinae	50.4887	2.02087	10
102	Unstable	7	Aerococcus urinae	78.9216	1.18693	11	Yes
102	Unstable	8	Aerococcus urinae	67.94	1.80019	17
102	Unstable	9	Aerococcus urinae	68.3835	1.41342	6	Yes
102	Unstable	10	Enterococcus faecalis	47.6234	1.69381	7
102	Unstable	11	Enterococcus faecalis	60.2571	1.65253	6	Yes
102	Unstable	12	Enterococcus faecalis	79.911	1.06266	7
102	Unstable	13	Enterococcus faecalis	99.361	0.0557751	2
102	Unstable	14	Proteus mirabilis	78.069	1.10889	5	Yes
102	Unstable	15	Aerococcus urinae	74.9558	1.23085	7
102	Unstable	16	Aerococcus urinae	63.2641	1.62675	9
102	Unstable	17	Aerococcus urinae	88.1194	0.776885	11
102	Unstable	18	Aerococcus urinae	75.4475	1.45787	11
102	Unstable	19	Aerococcus urinae	78.8212	1.29257	11
102	Unstable	20	Aerococcus urinae	81.3751	0.840552	5	Yes
102	Unstable	21	Aerococcus urinae	67.0001	1.23335	8
102	Unstable	22	Aerococcus urinae	63.1927	1.52618	8
102	Unstable	23	Aerococcus urinae	59.6254	2.20037	13
102	Unstable	25	Aerococcus urinae	73.6993	1.49945	10	Yes
102	Unstable	26	Aerococcus urinae	62.1671	2.04016	14
102	Unstable	30	Aerococcus urinae	76.6456	1.53018	16	Yes
106	Unstable	0	Escherichia coli	66.7642	1.55071	7	Yes
106	Unstable	1	Lactobacillus gasseri	47.3881	1.25247	3
106	Unstable	2	Escherichia coli	37.9504	2.02742	9
106	Unstable	3	Lactobacillus gasseri	24.2118	2.64299	8
106	Unstable	4	Providencia rettgeri	34.387	2.39197	6	Yes
106	Unstable	5	Providencia rettgeri	32.0746	2.4025	8
106	Unstable	6	Staphylococcus aureus	45.3355	1.93769	6
106	Unstable	7	Providencia rettgeri	48.233	2.07193	10
106	Unstable	8	Staphylococcus aureus	27.5792	2.36409	10
106	Unstable	9	Staphylococcus aureus	46.0055	1.674	5	Yes
106	Unstable	10	Providencia rettgeri	46.2975	1.89439	8
106	Unstable	11	Staphylococcus aureus	46.6229	2.08967	8
106	Unstable	12	Staphylococcus aureus	62.8097	1.81705	10
106	Unstable	13	Escherichia coli	39.1189	1.56098	3	Yes
106	Unstable	14	Providencia rettgeri	32.1969	2.33887	8
106	Unstable	15	Providencia rettgeri	61.8519	1.68065	6
106	Unstable	16	Providencia rettgeri	36.3469	2.15367	9
106	Unstable	17	Proteus mirabilis	66.1373	1.16852	5	Yes
106	Unstable	19	Proteus mirabilis	42.0582	1.9276	6
106	Unstable	20	Enterococcus faecalis	49.4563	2.26678	9
106	Unstable	21	Aerococcus urinae	84.4869	0.885215	7
204	Unstable	0	Streptococcus anginosus group	67.7749	1.54908	8
204	Unstable	2	Streptococcus anginosus group	48.6452	1.89662	8
204	Unstable	3	Streptococcus anginosus group	36.6172	2.04834	8
204	Unstable	4	Streptococcus anginosus group	38.8255	2.40155	8
204	Unstable	6	Streptococcus anginosus group	40.7269	2.28173	8	Yes
204	Unstable	7	Serratia marcescens	84.1827	0.867445	5
204	Unstable	8	Streptococcus anginosus group	47.778	2.1291	9
204	Unstable	9	Streptococcus anginosus group	43.9543	1.84038	7
204	Unstable	10	Streptococcus anginosus group	68.4978	1.40202	8
204	Unstable	11	Streptococcus anginosus group	45.1278	2.204	8
204	Unstable	12	Alcaligenes faecalis	29.0718	2.55281	8
204	Unstable	13	Klebsiella pneumoniae	60.3141	1.66019	9	Yes
204	Unstable	14	Klebsiella pneumoniae	54.816	2.08173	10
204	Unstable	15	Streptococcus anginosus group	51.2534	2.41717	16
204	Unstable	16	Morganella morganii	37.2023	2.80315	12
204	Unstable	17	Streptococcus anginosus group	30.6871	2.68543	15
204	Unstable	18	Klebsiella pneumoniae	43.0738	2.48736	11	Yes
204	Unstable	19	Klebsiella pneumoniae	35.2405	2.74697	13
204	Unstable	20	Morganella morganii	40.3671	1.9923	10	Yes
204	Unstable	21	Klebsiella pneumoniae	70.88	1.26869	8
204	Unstable	22	Morganella morganii	19.6771	3.03956	13
104	Stable	1	Propionimicrobium lymphophilum	38.346	3.07322	25	Yes
104	Stable	2	Propionimicrobium lymphophilum	56.2079	2.45363	27
104	Stable	3	Propionimicrobium lymphophilum	47.0044	2.62817	27	Yes
104	Stable	4	Propionimicrobium lymphophilum	34.229	2.72217	18
104	Stable	5	Propionimicrobium lymphophilum	40.8554	2.85283	25	Yes
104	Stable	6	Parvimonas micra	14.1522	3.76984	27
104	Stable	7	Propionimicrobium lymphophilum	22.7967	3.50618	27	Yes
104	Stable	8	Propionimicrobium lymphophilum	33.4968	3.34829	29
104	Stable	9	Propionimicrobium lymphophilum	22.3178	3.61988	23	Yes
104	Stable	10	Propionimicrobium lymphophilum	32.2236	3.06384	25
104	Stable	11	Propionimicrobium lymphophilum	30.4791	2.83469	26	Yes
104	Stable	12	Parvimonas micra	21.2003	3.63561	31
104	Stable	13	Peptococcus niger	30.2563	3.09166	27
104	Stable	14	Parvimonas micra	15.4397	3.89949	29
104	Stable	15	Veillonella atypica	17.3291	3.61712	23
104	Stable	16	Streptococcus anginosus group	16.704	3.60068	28
104	Stable	17	Propionimicrobium lymphophilum	23.4604	3.44433	26	Yes
104	Stable	18	Propionimicrobium lymphophilum	38.1425	2.77596	17
104	Stable	19	Propionimicrobium lymphophilum	35.8244	3.34995	28	Yes
104	Stable	20	Propionimicrobium lymphophilum	16.9806	3.63768	21
104	Stable	21	Propionimicrobium lymphophilum	28.442	3.03394	22
104	Stable	22	Propionimicrobium lymphophilum	28.9012	3.28987	21	Yes
104	Stable	23	Propionimicrobium lymphophilum	27.8275	2.95824	27
104	Stable	24	Propionimicrobium lymphophilum	31.5689	3.11365	22	Yes
104	Stable	25	Propionimicrobium lymphophilum	25.5673	3.07734	17
104	Stable	26	Propionimicrobium lymphophilum	21.0289	3.39541	17	Yes
206	Stable	0	Veillonella parvula	40.0398	2.77266	11
206	Stable	1	Providencia stuartii	19.169	3.13019	11
206	Stable	2	Veillonella parvula	27.8619	2.74906	10
206	Stable	3	Morganella morganii	28.4526	2.92411	11
206	Stable	4	Providencia stuartii	20.928	2.92912	10
206	Stable	5	Veillonella parvula	69.3611	1.79907	11
206	Stable	6	Veillonella parvula	33.0662	2.74579	11
206	Stable	7	Corynebacterium striatum	23.5251	2.96135	11
206	Stable	8	Morganella morganii	44.2793	2.67845	12
206	Stable	9	Morganella morganii	30.0111	2.40264	10	Yes
206	Stable	10	Morganella morganii	55.3912	2.16342	11
206	Stable	11	Morganella morganii	30.6924	2.87666	11
206	Stable	12	Morganella morganii	30.0324	2.89084	11
206	Stable	13	Providencia stuartii	51.819	2.0573	10
206	Stable	14	Providencia stuartii	37.7733	2.7315	10
206	Stable	15	Providencia stuartii	28.3025	2.73807	9
206	Stable	16	Veillonella parvula	30.0833	2.91592	10
206	Stable	17	Morganella morganii	30.487	2.8171	11
206	Stable	18	Veillonella parvula	24.7025	2.91229	10
206	Stable	19	Veillonella parvula	28.6209	2.84735	10
206	Stable	20	Pseudomonas aeruginosa group	34.8376	2.40408	8	Yes
206	Stable	21	Veillonella parvula	41.7307	2.64597	10
206	Stable	22	Veillonella parvula	37.3468	2.56744	10
207	Stable	0	Staphylococcus aureus	67.8019	1.42972	8
207	Stable	1	Staphylococcus aureus	36.2129	1.99791	9
207	Stable	2	Staphylococcus aureus	46.3054	1.77892	8
207	Stable	3	Staphylococcus aureus	46.7155	1.90367	8
207	Stable	4	Staphylococcus aureus	81.8295	0.953832	10	Yes
207	Stable	5	Staphylococcus aureus	39.9576	2.16432	7
207	Stable	6	Staphylococcus aureus	33.7682	2.13603	9
207	Stable	7	Actinomyces hominis	33.2251	1.87849	6
207	Stable	8	Actinomyces hominis	42.6071	2.12097	7
207	Stable	9	Staphylococcus aureus	31.5885	2.16816	8
207	Stable	10	Actinomyces hominis	31.3338	2.28673	7
207	Stable	11	Actinomyces hominis	41.2226	2.0341	7
207	Stable	12	Enterococcus faecalis	36.1613	2.26422	8
207	Stable	13	Actinomyces hominis	53.8507	1.87163	7
207	Stable	14	Actinomyces hominis	44.8936	2.19148	8
207	Stable	16	Staphylococcus aureus	69.0727	1.40413	8	Yes
207	Stable	17	Enterococcus faecalis	69.082	1.34773	8

### Sheet: S5
Table S5: Summary of alpha-diversity
Participant ID	n	Median Richness	IQR Richness	Median Shannon diversity	IQR Shannon Diversity	Median Simpson Diversity	IQR Simpson Diversity
101	27	6	4.5-7.0	0.865987	0.559-1.329	0.485855	0.275-0.663
102	26	9.5	7.0-12.5	1.02493	0.807-1.167	0.451518	0.365-0.568
104	26	27	23.0-29.0	2.31585	2.171-2.546	0.84888	0.820-0.891
106	21	8	6.0-9.0	1.34311	1.160-1.571	0.688615	0.570-0.734
201	17	7	5.5-8.0	1.49491	0.744-1.551	0.732977	0.491-0.761
203	19	2	1.0-4.0	0.30312	0.000-0.986	0.521527	0.015-0.656
204	21	8	8.0-11.0	1.47578	1.276-1.724	0.700854	0.649-0.764
206	23	10	10.0-11.0	1.9055	1.807-2.011	0.819468	0.770-0.834
207	17	8	7.0-8.0	1.38485	1.233-1.500	0.698708	0.530-0.723
n= total number of urine samples/study weeks; IQR=interquartile range

### Sheet: S6
Table S6: 10 Common Species Detected by Both Tools (≥0.5% threshold):
Species	Kraken Prevalence	MetaPhlAn Prevalence	Abundance Correlation (r)
Actinotignum schaalii	89% (17/19)	79% (15/19)	0.825
Campylobacter ureolyticus	84% (16/19)	79% (15/19)	0.953
Corynebacterium striatum	58% (11/19)	47% (9/19)	0.983
Escherichia coli	5% (1/19)	0% (0/19)	N/A
Klebsiella aerogenes	11% (2/19)	11% (2/19)	0.991
Morganella morganii	63% (12/19)	58% (11/19)	0.984
Peptoniphilus harei*	21% (4/19)	63% (12/19)	0.982
Providencia stuartii	79% (15/19)	74% (14/19)	0.974
Staphylococcus aureus	68% (13/19)	53% (10/19)	0.997
Streptococcus anginosus group	89% (17/19)	84% (16/19)	0.807

### Sheet: S7
Table S7: Summary Statistics (n=17 samples):
Metric	Kraken Mean ± SD	MetaPhlAn Mean ± SD	Pearson r	Paired t-test p
Richness	8.71 ± 2.44	6.65 ± 1.69	0.819	2.17e-05*
Shannon Index (H')	1.54 ± 0.49	1.30 ± 0.40	0.91	3.16e-04*
Simpson Diversity (1-D)	0.67 ± 0.19	0.64 ± 0.18	0.917	0.061 (NS)
Inverse Simpson (1/D)	3.89 ± 1.79	3.27 ± 1.16	0.761	0.045*
Pielou's Evenness (J')	0.72 ± 0.15	0.69 ± 0.15	0.816	0.164 (NS)
